# Hymenoptera associated eukaryotic virome lacks host specificity

**DOI:** 10.1101/2020.09.15.298042

**Authors:** Ward Deboutte, Leen Beller, Claude Kwe Yinda, Chenyan Shi, Lena Smets, Bert Vanmechelen, Nadia Conceição-Neto, Kai Dallmeier, Piet Maes, Dirk C de Graaf, Jelle Matthijnssens

**Affiliations:** KU Leuven – University of Leuven, Department of Microbiology, Immunology and Transplantation, Rega Institute for Medical Research, Division of Clinical and Epidemiological Virology, 3000, Leuven, Belgium; NIAID/NIH, Rocky Mountain Laboratories, Laboratory of Virology, Virus Ecology Unit, 59840, Montana, USA; KU Leuven – University of Leuven, Department of Microbiology, Immunology and Transplantation, Rega Institute for Medical Research, Laboratory of Virology and Chemotherapy, 3000 Leuven, Belgium; UGent – Ghent University, Department of Biochemistry and Microbiology, Laboratory of Molecular Entomology and Bee Pathology (L-MEB), 9000, Ghent, Belgium

## Abstract

Recent advancements in sequencing technologies and metagenomic studies have increased the knowledge of the virosphere associated with honey bees tremendously. In this study, viral-like particle enrichment and deep sequencing was deployed to detect viral communities in managed Belgian honey bees. A substantial number of previously undescribed divergent virus genomes was detected, including a rhabdovirus and a recombinant virus possessing a divergent *Lake Sinai Virus* capsid and a Hepe-like polymerase. Furthermore, screening > 5,000 public sequencing datasets for the retrieved set of viral genomes revealed an additional plethora of undetected, divergent viruses present in a wide range of Hymenoptera species. The unexpected high number of shared viral genomes within the Apidae family and across different families within the order Hymenoptera suggests that many of these viruses are highly promiscuous, that virus sharing within and between Hymenoptera families occurs frequently, and that the concept of species-specific viral taxa inside the Hymenoptera should be revisited. In particular, this estimation implies that sharing of several viral species, thought to be specific for bees, across other eukaryotic taxa is rampant. This study provides important insights on the host taxonomical breadth of some of the known “bee viruses” and might have important implications on strategies to combat viruses that are relevant to pollinators.
