## Supplemental Table 1 for "Hymenoptera associated eukaryotic virome lacks host specificity"

### Sheet: Sheet1
Phylogenetic group	LCA classification	Assembly ID	Virus ID	Genbank Accession	Viral segment
Orthomyxo-like	Orthomyxoviridae	BP46_NODE_96_length_1686_cov_2574_64	Apis Orthomyxovirus 1	Submitted	GP
Orthomyxo-like	Orthomyxoviridae	BP46_NODE_53_length_2380_cov_2638_35	Apis Orthomyxovirus 1	Submitted	PB2
Orthomyxo-like	Orthomyxoviridae	BP46_NODE_205_length_1030_cov_1734_02	Apis Orthomyxovirus 1	Submitted	M
Orthomyxo-like	Orthomyxoviridae	BP46_NODE_59_length_2296_cov_1606_73	Apis Orthomyxovirus 1	Submitted	PB1
Orthomyxo-like	Orthomyxoviridae	BP46_NODE_67_length_2061_cov_1006_09	Apis Orthomyxovirus 1	Submitted	PA
Orthomyxo-like	Orthomyxoviridae	BP46_NODE_104_length_1527_cov_1217_97	Apis Orthomyxovirus 1	Submitted	NP
Orthomyxo-like	Orthomyxoviridae	BP47_NODE_18_length_1641_cov_152_742	Apis Orthomyxovirus 2	Submitted	GP
Orthomyxo-like	Orthomyxoviridae	BP47_NODE_5_length_2330_cov_194_235	Apis Orthomyxovirus 2	Submitted	PB2
Orthomyxo-like	Orthomyxoviridae	BP47_NODE_24_length_1461_cov_83_1879	Apis Orthomyxovirus 2	Submitted	NP
Orthomyxo-like	Orthomyxoviridae	BP47_NODE_31_length_987_cov_183_669	Apis Orthomyxovirus 2	Submitted	M
Orthomyxo-like	Orthomyxoviridae	BP47_NODE_10_length_2011_cov_163_486	Apis Orthomyxovirus 2	Submitted	PA
Orthomyxo-like	Orthomyxoviridae	BP47_NODE_6_length_2248_cov_32_7324	Apis Orthomyxovirus 2	Submitted	PB1
Orthomyxo-like	Orthomyxoviridae	BP49_NODE_152_length_1580_cov_42_3945	Apis Orthomyxovirus 3	Submitted	GP
Orthomyxo-like	Orthomyxoviridae	BP49_NODE_292_length_960_cov_7_52775	Apis Orthomyxovirus 3	Submitted	M
Orthomyxo-like	Orthomyxoviridae	BP49_NODE_105_length_2125_cov_10_8896	Apis Orthomyxovirus 3	Submitted	PB1
Orthomyxo-like	Orthomyxoviridae	BP49_NODE_119_length_1956_cov_8_81905	Apis Orthomyxovirus 3	Submitted	PB2
Orthomyxo-like	Orthomyxoviridae	BP49_NODE_196_length_1334_cov_10_3341	Apis Orthomyxovirus 3	Submitted	NP
Orthomyxo-like	Orthomyxoviridae	BP49_NODE_117_length_1975_cov_9_74763	Apis Orthomyxovirus 3	Submitted	PA
Partiti-like	Raphanus sativus cryptic virus 4	BP15_NODE_21_length_1989_cov_11_70021436	Apis alphapartiti-like virus 3	NA
Partiti-like	Sinapis alba cryptic virus 1	BP23_NODE_181_length_1578_cov_4_69732349	Apis gammapartiti-like virus 4	NA
Partiti-like	White clover cryptic virus 2	BP2_NODE_11_length_2442_cov_8_707023	Apis betapartiti-like virus 1	NA
Partiti-like	Raphanus sativus cryptic virus 1	BP48_NODE_37_length_1861_cov_5_46666779	Apis alphapartiti-like virus 6	NA
Partiti-like	Beet cryptic virus 1	BeeP-11-2013_NODE_907_length_1923_cov_7_40140859	Apis alphapartiti-like virus 1	NA
Partiti-like	Red clover cryptic virus 2	BeeP-32-2013_NODE_32_length_2325_cov_12_65435959	Apis betapartiti-like virus 2	NA
Partiti-like	Raphanus sativus cryptic virus 2	BeeP-32-2013_NODE_58_length_1715_cov_25_39499480	Apis gammapartiti-like virus 5	NA
Partiti-like	Crimson clover cryptic virus 2	BeeP-33-2013_NODE_5_length_2414_cov_84_842533126	Apis betapartiti-like virus 3	NA
Partiti-like	Dill cryptic virus 2	BeeP-35-2013_NODE_401_length_2385_cov_62_38084971	Apis betapartiti-like virus 4	NA
Partiti-like	Carrot cryptic virus	BeeP-35-2013_NODE_620_length_1910_cov_20_10856538	Apis alphapartiti-like virus 2	NA
Partiti-like	Citrullus lanatus cryptic virus	BeeP-35-2013_NODE_899_length_1547_cov_109_939456	Apis gammapartiti-like virus 3	NA
Partiti-like	Dill cryptic virus 2	BeeP-37-2013_NODE_115_length_2447_cov_879_975527101	Apis betapartiti-like virus 5	NA
Partiti-like	Cannabis cryptic virus	BeeP-37-2013_NODE_116_length_2446_cov_659_816800106	Apis betapartiti-like virus 6	NA
Partiti-like	Pear alphapartitivirus	BeeP-37-2013_NODE_164_length_1939_cov_93_17991465	Apis alphapartiti-like virus 9	NA
Partiti-like	Maize associated partiti-like virus	BeeP-44-2013_NODE_110_length_1821_cov_96_51548299	Apis gammapartiti-like virus 8	NA
Partiti-like	Citrullus lanatus cryptic virus	BeeP-44-2013_NODE_146_length_1607_cov_51_10457549	Apis gammapartiti-like virus 2	NA
Partiti-like	WCCV-1	BeeP-44-2013_NODE_94_length_1947_cov_31_67861025	Apis alphapartiti-like virus 4	NA
Partiti-like	Pear alphapartitivirus	BeeP-44-2013_NODE_99_length_1913_cov_780_76361789	Apis alphapartiti-like virus 7	NA
Partiti-like	Rose partitivirus	BeeP-47-2013_NODE_67_length_1854_cov_32_89926877	Apis alphapartiti-like virus 8	NA
Partiti-like	Melon partitivirus	BeeP-47-2013_NODE_88_length_1610_cov_66_399870104	Apis gammapartiti-like virus 1	NA
Partiti-like	Maize associated partiti-like virus	BeeP-49-2013_NODE_249_length_1887_cov_3011_785635121	Apis gammapartiti-like virus 9	NA
Partiti-like	Raphanus sativus cryptic virus 1	BeeP-49-2013_NODE_255_length_1857_cov_503_88820248	Apis alphapartiti-like virus 5	NA
Partiti-like	Maize associated partiti-like virus	BeeP-49-2013_NODE_262_length_1819_cov_24_86050576	Apis gammapartiti-like virus 7	NA
Partiti-like	Fig cryptic virus	BeeP-49-2013_NODE_307_length_1700_cov_116_550832177	Apis gammapartiti-like virus 6	NA
Picorna-like	Iflaviridae	BP25_NODE_4_length_10404_cov_2331_755130	Deformed wing virus-2012Belgium	Submitted
Picorna-like	Acute bee paralysis virus	BP36_NODE_2_length_9548_cov_2100_318023	Acute bee paralysis virus Belgium	Submitted
Picorna-like	Thika virus	BeeP-11-2013_NODE_163_length_6119_cov_25_630089	Apis Solenopsis invicta-like virus 1	Submitted
Picorna-like	Hubei picorna-like virus 58	BeeP-11-2013_NODE_89_length_9828_cov_350_101733	Apis Solenopsis invicta-like virus 2	Submitted
Picorna-like	Sac brood virus	BeeP-18-2013_NODE_1_length_8869_cov_1485_314377	Sacbrood virus Belgium	Submitted
Picorna-like	AMV	BeeP-35-2013_NODE_60_length_7079_cov_154_449871	Apis Arabis mosaic-like virus 1	Submitted
Picorna-like	Nora virus	BeeP-35-2013_NODE_61_length_7051_cov_26_860338	Apis Nora-like virus 1	Submitted
Picorna-like	GCMV	BeeP-37-2013_NODE_19_length_6519_cov_37_551382	Apis Arabis mosaic-like virus 2	Submitted
Rhabdo-like	Diachasmimorpha longicaudata rhabdovirus	BeeP-34-2013_NODE_2_length_13379_cov_90_712825	Apis rhabdovirus 3	Submitted
Rhabdo-like	Apis rhabdovirus 1	BeeP-38-2013_NODE_4_length_14545_cov_165_264238	Apis rhabdovirus 1	Submitted
Sinai-like recomb.	Bastrovirus 'Brazil/Sewage'	BeeP-49-2013_NODE_27_length_6327_cov_6_608480	LSV_recomAstro-Belgium	Submitted
Sinai-like	Lake Sinai Virus SA1	BP11_NODE_2_length_5933_cov_8664_753785	Lake Sinai virus SA1-Belgium	Submitted
Sinai-like	Lake Sinai virus	BP35_NODE_8_length_6159_cov_3073_471514	Lake Sinai virus VBP-Belgium	Submitted
Sinai-like	Lake Sinai Virus NE	BeeP-34-2013_NODE_11_length_5700_cov_81_138894	Lake Sinai virus exp-10-Belgium	Submitted
Sinai-like	Lake Sinai virus	BeeP-34-2013_NODE_8_length_5876_cov_117_977410	Lake Sinai virus LSV3-Belgium	Submitted
Toti-like	Ustilaginoidea virens RNA virus 5	BP23_NODE_31_length_5100_cov_72_148022	Apis victorivirus-like virus-Belgium	Submitted
Toti-like	Pythium polare RNA virus 1	BeeP-34-2013_NODE_9_length_5861_cov_32_563451	Apis victorivirus-like virus2-Belgium	Submitted
Tymo-like	Actinidia virus X	BeeP-37-2013_NODE_30_length_5285_cov_819_119432	Apis alphaflexviridae-like virus1-Belgium	Submitted
Tymo-like	Bee Macula-like virus	BeeP-43-2013_NODE_1_length_6265_cov_122_817873	Apis tymoviridae-like virus1-Belgium	Submitted
Tymo-like	American hop latent virus	BeeP-49-2013_NODE_19_length_8271_cov_90_694044	Apis betaflexviridae-like virus2-Belgium	Submitted
Tymo-like	Chrysanthemum virus B	BeeP-49-2013_NODE_37_length_5188_cov_28_459010	Apis betaflexviridae-like virus1-Belgium	Submitted
