## Supplemental Table 3 for "Hymenoptera associated eukaryotic virome lacks host specificity"

### Sheet: Sheet1
		TblastX search					blastP search
Viral group	Length cutoff query	Query Bee	Query SRA	al_len cutoff	#refs	Sum query ref	Query Bee	Query SRA	MODEL	Chain Length
picorna-like	5000	9	116	500	497	622	9	82	WAG+I+F	210.10^6
rhabdo-like	10000	2	11	150	721	734	2	11	WAG+G+F	100.10^6
Sinailike	5500	5	12	500	46	63	4	12	JTT+I+G	100.10^6
Tymo-like	5000	4	4	500	358	366	4	4	LG+I+G+F	67.10^6
Toti-like	5000	2	4	200	122	128	2	2	LG+G+F	100.10^6
Partiti-like	1500	61	23	500	1388	1472	36	9	LG+G+F	100.10^6
Bunya-like	5000	0	13	500	31	44	0	3	LG+I+G+F	100.10^6
Orthomyxo-like	1000	3	8	0	2444	2455	1	7	LG+I+G+F	100.10^6
Orthomyxo-like (cat)	0	3	0	NA	22	25	3	0	LG+I+G+F	100.10^6
